# Behavioral-transcriptomic landscape of engineered T cells targeting human cancer organoids

**DOI:** 10.1101/2021.05.05.442764

**Authors:** Johanna F. Dekkers, Maria Alieva, Astrid Cleven, Farid Keramati, Peter Brazda, Heggert G. Rebel, Amber K.L. Wezenaar, Jens Puschhof, Maj-Britt Buchholz, Mario Barrera Román, Inez Johanna, Angelo D. Meringa, Domenico Fasci, Maarten H. Geurts, Hendrikus C.R. Ariese, Esmée J. van Vliet, Ravian L. van Ineveld, Effrosyni Karaiskaki, Oded Kopper, Yotam E. Bar-Ephraim, Kai Kretzschmar, Alexander M.M. Eggermont, Ellen J. Wehrens, Henk G. Stunnenberg, Hans Clevers, Jürgen Kuball, Zsolt Sebestyen, Anne C. Rios

## Abstract

Cellular immunotherapies are rapidly gaining clinical importance, yet predictive platforms for modeling their mode of action are lacking. Here, we developed a dynamic immuno-organoid 3D imaging-transcriptomics platform; BEHAV3D, to unravel the behavioral and underlying molecular mechanisms of solid tumor targeting. Applied to an emerging cancer metabolome-sensing immunotherapy: TEGs, we first demonstrate targeting of multiple breast cancer subtypes. Live-tracking of over 120,000 TEGs revealed a diverse behavioral landscape and identified a ‘super engager’ cluster with serial killing capability. Inference of single-cell behavior with transcriptomics identified the gene signature of ‘super engager’ killer TEGs, which contained 27 genes with no previously described T cell function. Furthermore, guided by a dynamic type 1 interferon (IFN-I) signaling module induced by high TEG-sensitive organoids, we show that IFN-I can prime resistant organoids for TEG-mediated killing. Thus, BEHAV3D characterizes behavioral-phenotypic heterogeneity of cellular immunotherapies and holds promise for improving solid tumor-targeting in a patient-specific manner.
