## Supplemental Table 4 for "Behavioral-transcriptomic landscape of engineered T cells targeting human cancer organoids"

### Sheet: Pseudotime_markers
	Gene	Cluster
1	PABPC1	C1
2	CD52	C1
3	UBA52	C1
4	EEF1A1	C1
5	TPT1	C1
6	CARD19	C1
7	TMEM63A	C1
8	BIN1	C1
9	S1PR4	C1
10	S1PR1	C1
11	KLF2	C1
12	RASA3	C1
13	RASGRP2	C1
14	CDC25B	C1
15	THEM4	C1
16	PLEKHG3	C1
17	DPEP2	C1
18	STMN3	C1
19	ANP32B	C1
20	VIM	C1
21	RSRP1	C1
22	RCSD1	C1
23	PCMTD2	C1
24	YPEL2	C1
25	MTERF4	C1
26	BRWD1	C1
27	CXCR6	C1
28	CAMK2G	C1
29	TSC22D3	C1
30	GPR155	C1
31	BRD8	C1
32	RASSF1	C1
33	APPL2	C1
34	SLC25A42	C1
35	BNIP3L	C1
36	SLAMF8	C1
37	MCM7	C1
38	SDCCAG8	C1
39	TACC3	C1
40	ABHD4	C1
41	SMC4	C1
42	PSIP1	C1
43	SLF1	C1
44	RNF214	C1
45	CKAP2	C1
46	PPP4R2	C1
47	FKBP1A	C1
48	RHOC	C1
49	GGA2	C1
50	ADA	C1
51	SCML4	C1
52	ERMP1	C1
53	HIST1H2AC	C1
54	ATP8A1	C1
55	SLA2	C1
56	AOAH	C1
57	PRRC2B	C1
58	JAML	C1
59	CPNE1	C1
60	CNOT6L	C1
61	GLCCI1	C1
62	GNAS	C1
63	PHYKPL	C1
64	CHST12	C1
65	ADAM8	C1
66	MMP25	C1
67	SAMD3	C1
68	YPEL1	C1
69	F2R	C1
70	APBB1	C1
71	CLEC2B	C1
72	TRANK1	C1
73	TRIM38	C1
74	ANXA1	C1
75	NLRC5	C1
76	HELB	C1
77	RAB29	C1
78	PNRC1	C1
79	CLK1	C1
80	PRKCB	C1
81	SMC6	C1
82	C14orf159	C1
83	TNRC6B	C1
84	AKTIP	C1
85	SH2D3C	C1
86	ST6GAL1	C1
87	SKAP1	C1
88	ZNF652	C1
89	IDH2	C1
90	TBC1D2B	C1
91	S100PBP	C1
92	MPHOSPH9	C1
93	APMAP	C1
94	GCC2	C1
95	PRKACB	C1
96	ARHGEF6	C1
97	CAMK4	C1
98	IQGAP2	C1
99	ATG16L1	C1
100	TPP1	C1
101	NAP1L4	C1
102	ACAP1	C1
103	FMNL1	C1
104	TMEM204	C1
105	NBR1	C1
106	CALCOCO1	C1
107	CDKN1B	C1
108	KLHL24	C1
109	RETREG3	C1
110	CDK2AP2	C1
111	MXD4	C1
112	FLOT2	C1
113	GIT2	C1
114	MARF1	C1
115	USP28	C1
116	APOL3	C1
117	FAM8A1	C1
118	GYG1	C1
119	STOM	C1
120	SESN1	C1
121	WASF2	C1
122	UNC13D	C1
123	KIAA1109	C1
124	NMT2	C1
125	MCUB	C1
126	FAM78A	C1
127	RNF44	C1
128	SAP25	C1
129	GANAB	C1
130	HSD17B11	C1
131	IRF3	C1
132	DNASE1	C1
133	IRAK4	C1
134	ZNF664	C1
135	CCNG1	C1
136	XPC	C1
137	ZMAT3	C1
138	HECA	C1
139	HMGB1	C1
140	ERN1	C1
141	N4BP2L2	C1
142	ZBTB44	C1
143	MGAT4A	C1
144	LGALS8	C1
145	PRMT2	C1
146	TMEM245	C1
147	SUSD3	C1
148	TECPR1	C1
149	TSPAN14	C1
150	PASK	C1
151	GIMAP8	C1
152	CCM2	C1
153	DEF6	C1
154	ATP2B4	C1
155	AHNAK	C1
156	SNRK	C1
157	KLHDC3	C1
158	TMEM173	C1
159	BMF	C1
160	CREBRF	C1
161	HMGB2	C1
162	MIS18BP1	C1
163	SYNE1	C1
164	GIMAP6	C1
165	FAM214A	C1
166	PYHIN1	C1
167	TMX4	C1
168	CTDSP2	C1
169	PARP8	C1
170	HERC1	C1
171	BPTF	C1
172	RABGAP1L	C1
173	PDE7A	C1
174	STK17A	C1
175	CNN2	C1
176	SYTL2	C1
177	ARHGAP9	C1
178	GIMAP1	C1
179	SEPT9	C1
180	GIMAP4	C1
181	NLRC3	C1
182	FGD3	C1
183	SELPLG	C1
184	PIK3IP1	C1
185	STK38	C1
186	PPP2R5C	C1
187	DGKA	C1
188	TRAF3IP3	C1
189	TC2N	C1
190	RBL2	C1
191	YPEL3	C1
192	PDCD4	C1
193	MYO1F	C1
194	SLFN5	C1
195	GIMAP7	C1
196	KIAA1551	C1
197	BTN3A1	C1
198	CARD8	C1
199	GIMAP2	C1
200	RASAL3	C1
201	GRK2	C1
202	ARHGAP45	C1
203	ATM	C1
204	IL16	C1
205	CYFIP2	C1
206	SLC44A2	C1
207	INPP5D	C1
208	BCL11B	C1
209	KMT2A	C1
210	ERAP2	C1
211	ARHGAP30	C1
212	SYNRG	C1
213	RICTOR	C1
214	ODF2L	C1
215	NKTR	C1
216	MGEA5	C1
217	LNPEP	C1
218	ITGA4	C1
219	WAS	C1
220	ATP2A3	C1
221	AP1G2	C1
222	NCKAP1L	C1
223	STK10	C1
224	TBC1D10C	C1
225	TMC8	C1
226	LRP10	C1
227	ADD1	C1
228	FKBP8	C1
229	SASH3	C1
230	SLC9A3R1	C1
231	MAP4K1	C1
232	KCNAB2	C1
233	MINDY2	C1
234	SNX20	C1
235	P2RY8	C1
236	RCAN3	C1
237	RARRES3	C1
238	GPSM3	C1
239	MAT2B	C1
240	PIK3CD	C1
241	PTPN4	C1
242	ZC3HAV1	C1
243	SHISA5	C1
244	TRADD	C1
245	CXCR4	C1
246	CYTH1	C1
247	ANKRD13D	C1
248	KLF13	C1
249	ADCY7	C1
250	NLRP1	C1
251	BIN2	C1
252	LAT	C1
253	ARRB2	C1
254	MAP7D1	C1
255	CCDC69	C1
256	MKNK2	C1
257	PCSK7	C1
258	ZFP36L2	C1
259	FYB1	C1
260	BTN3A2	C1
261	SORL1	C1
262	ABLIM1	C1
263	EPB41	C1
264	FAM102A	C1
265	CD59	C1
266	FTH1	C1
267	KIAA0319L	C1
268	NCDN	C1
269	OPTN	C1
270	CAPN2	C1
271	ZBP1	C1
272	LPIN2	C1
273	CD53	C1
274	ARL4C	C1
275	RFLNB	C1
276	RNF166	C1
277	CORO1A	C1
278	SQSTM1	C1
279	LASP1	C1
280	NECAP2	C1
281	TGOLN2	C1
282	IVNS1ABP	C1
283	CCR2	C1
284	CCR5	C1
285	SOS1	C1
286	EML4	C1
287	RPA1	C1
288	TSEN54	C1
289	CMIP	C1
290	ZMYND8	C1
291	APOBEC3H	C1
292	NCF4	C1
293	MR1	C1
294	FAM46C	C1
295	PRKCQ	C1
296	GNAI2	C1
297	IL32	C1
298	S100A11	C1
299	CFL1	C1
300	PFN1	C1
301	LY6E	C1
302	ALOX5AP	C1
303	RAC2	C1
304	IFITM2	C1
305	TRIM33	C1
306	TTC3	C1
307	PCM1	C1
308	GLG1	C1
309	SLAMF6	C1
310	FTL	C1
311	CD3E	C1
312	CD37	C1
313	EVL	C1
314	LAPTM5	C1
315	ARHGDIB	C1
316	TMSB4X	C1
317	AES	C1
318	LCK	C1
319	LSP1	C1
320	SH3BGRL3	C1
321	ARHGEF1	C1
322	GSTK1	C1
323	GMFG	C1
324	YWHAB	C1
325	B2M	C1
326	HLA-C	C1
327	HLA-A	C1
328	SARAF	C1
329	ITM2B	C1
330	PDE3B	C1
331	CDC42SE2	C1
332	HCLS1	C1
333	MYH9	C1
334	PAG1	C1
335	ARL6IP5	C1
336	STK4	C1
337	SRSF11	C1
338	PNISR	C1
339	DDX17	C1
340	AKAP9	C1
341	CD3G	C1
342	CD96	C1
343	EMB	C1
344	WIPF1	C1
345	RNF213	C1
346	HNRNPUL1	C1
347	ITGAL	C1
348	SUN2	C1
349	PBXIP1	C1
350	LIMD2	C1
351	TXNIP	C1
352	JAK1	C1
353	AKNA	C1
354	ETS1	C1
355	LITAF	C1
356	HLA-E	C1
357	IL2RG	C2
358	GZMA	C2
359	LCP1	C2
360	LCP2	C2
361	MYL12A	C2
362	LTB	C2
363	TMSB10	C2
364	TAPBP	C2
365	PPM1K	C2
366	C5orf56	C2
367	ADAR	C2
368	APOL6	C2
369	SAMHD1	C2
370	SP110	C2
371	SP100	C2
372	GPRIN3	C2
373	KAT2B	C2
374	PDE4B	C2
375	PDE4D	C2
376	ASXL2	C2
377	STK17B	C2
378	PDE4A	C2
379	RNF125	C2
380	PTGER2	C2
381	DOCK10	C2
382	PIM1	C2
383	HDGFL3	C2
384	IKZF4	C2
385	BCL3	C2
386	IRF1	C2
387	IKBKE	C2
388	RGS1	C2
389	GBP5	C2
390	GBP4	C2
391	TANK	C2
392	CYLD	C2
393	BATF	C2
394	NDUFV2	C2
395	STX3	C2
396	SNX10	C2
397	TNFRSF1B	C2
398	BCL2	C2
399	SOCS1	C2
400	NFKB2	C2
401	G3BP2	C2
402	RNF19B	C2
403	LIMA1	C2
404	CCR1	C2
405	CISH	C2
406	ADAM19	C2
407	TPM4	C2
408	ACTB	C2
409	ACTG1	C2
410	PGAP1	C2
411	IL5	C2
412	ZNF282	C2
413	GPR65	C2
414	NCOA3	C2
415	XBP1	C2
416	RASA2	C2
417	IRX3	C2
418	GAB2	C2
419	CLDND1	C2
420	TIA1	C2
421	HAVCR2	C2
422	ZNFX1	C2
423	PNPT1	C2
424	PARP12	C2
425	LGALS9	C2
426	TRIM25	C2
427	UBE2L6	C2
428	SAMD9	C2
429	IFI6	C2
430	SAMD9L	C2
431	IFI44	C2
432	IFI44L	C2
433	PLSCR1	C2
434	IRF7	C2
435	EIF2AK2	C2
436	DDX58	C2
437	HERC5	C2
438	OASL	C2
439	IFIH1	C2
440	PARP9	C2
441	STAT1	C2
442	OAS2	C2
443	CMPK2	C2
444	IFIT3	C2
445	RSAD2	C2
446	IFIT1	C2
447	MX2	C2
448	ISG15	C2
449	HELZ2	C2
450	OAS1	C2
451	OAS3	C2
452	XAF1	C2
453	MX1	C2
454	DDX60L	C2
455	DDX60	C2
456	IFI35	C2
457	EPSTI1	C2
458	ISG20	C2
459	DTX3L	C2
460	GBP1	C2
461	PARP14	C2
462	TAP1	C2
463	STAT2	C2
464	ZC3H12A	C2
465	FRMD4B	C2
466	CD69	C2
467	EGR1	C2
468	IER5	C2
469	ICAM1	C2
470	OSM	C2
471	HBEGF	C2
472	LIF	C2
473	JUNB	C2
474	CDKN1A	C2
475	NFKBIZ	C2
476	ANKRD12	C2
477	PHTF2	C2
478	KLF6	C2
479	SOCS2	C2
480	CMTM6	C2
481	FURIN	C2
482	CEACAM1	C2
483	TNFRSF4	C2
484	EIF1	C2
485	SLC39A8	C2
486	IL4R	C2
487	VMP1	C2
488	TNFSF10	C2
489	CCND2	C2
490	BHLHE40	C2
491	GNG2	C2
492	DUSP6	C2
493	CREM	C2
494	HSD17B12	C3
495	TNFRSF18	C3
496	TRAF4	C3
497	CSF1	C3
498	VDR	C3
499	MTHFD2	C3
500	SMS	C3
501	CD83	C3
502	TRAF1	C3
503	BCL2L1	C3
504	RGS16	C3
505	NFKBIA	C3
506	GADD45B	C3
507	MAMLD1	C3
508	GADD45G	C3
509	GPAT3	C3
510	NINJ1	C3
511	NOP58	C3
512	MCOLN2	C3
513	LRRC59	C3
514	SEC61B	C3
515	HSPA5	C3
516	ATP1B3	C3
517	SFPQ	C3
518	PTPN7	C3
519	DUSP4	C3
520	CDK6	C3
521	IRF4	C3
522	STARD4	C3
523	TNFRSF9	C3
524	SERPINB9	C3
525	NAMPT	C3
526	SRGN	C3
527	NFKB1	C3
528	JUND	C3
529	PKM	C3
530	DUSP5	C3
531	BIRC3	C3
532	PHLDA1	C3
533	IL2RA	C3
534	LRRFIP1	C3
535	WDR1	C3
536	EVI5	C3
537	PTGS2	C3
538	IL4	C3
539	IL13	C3
540	ATP2A2	C3
541	WARS	C3
542	NFAT5	C3
543	CD109	C3
544	EED	C3
545	RDH10	C3
546	ELL2	C3
547	RAP1B	C3
548	TGIF1	C3
549	DNAJA1	C3
550	SH2B3	C3
551	IL12RB2	C3
552	NEDD9	C3
553	RAB11FIP1	C3
554	NFIL3	C3
555	HIF1A	C3
556	BZW1	C3
557	RAB8B	C3
558	C21orf91	C3
559	UGCG	C3
560	SLC20A1	C3
561	TRAF3	C3
562	NFE2L3	C3
563	CFLAR	C3
564	PMAIP1	C3
565	JUN	C3
566	CD70	C3
567	CD80	C3
568	CBLB	C3
569	SH2D2A	C3
570	FOSL2	C3
571	METRNL	C3
572	SIPA1L1	C3
573	SNX9	C3
574	NACA	C3
575	H3F3B	C3
576	YES1	C3
577	FOSB	C3
578	FOS	C3
579	TNFSF9	C3
580	ARL5B	C3
581	EGR3	C3
582	TMEM88	C3
583	SDCBP	C3
584	KLF9	C3
585	CSRNP1	C3
586	SLC1A5	C3
587	SPRY1	C3
588	KDM6B	C3
589	SDC4	C3
590	PIM3	C3
591	RNF19A	C3
592	FASLG	C3
593	SEMA7A	C3
594	TNFSF14	C3
595	EGR2	C3
596	NR4A3	C3
597	NR4A2	C3
598	NR4A1	C3
599	CCL3	C3
600	IFNG	C3
601	CCL4	C3
602	CCL4L2	C3
603	NFKBID	C3
604	TNF	C3
605	CSF2	C3
606	SLA	C3
607	ZFP36L1	C3
608	SFXN1	C3
609	NPM1	C3
610	SERBP1	C3
611	ENO1	C3
612	LDHA	C3
613	CD44	C3
614	HSPA8	C3
615	SLIRP	C3
616	WDR77	C3
617	RCC2	C3
618	RANBP1	C3
619	GAPDH	C3
620	ATP13A3	C3
621	RHOG	C3
622	BTG3	C3
623	GADD45A	C3
624	NDFIP1	C3
625	EDARADD	C3
626	PHF6	C3
627	RILPL2	C3
628	SIAH2	C3
629	HSPH1	C3
630	PRNP	C3
631	IL23A	C3
632	PLK3	C3
633	OTUD4	C3
634	USP12	C3
635	PELI1	C3
636	TOP1	C3
637	NACC1	C3
638	TUBA1C	C3
639	ARHGEF2	C3
640	KCNK5	C3
641	TRAF5	C3
642	NAB2	C3
643	TBX21	C3
644	TM2D3	C3
645	CPD	C3
646	AGO2	C3
647	VSIR	C3
648	ZEB2	C3
649	CHSY1	C3
650	CD200	C3
651	IL2	C3
652	HIVEP3	C3
653	SLC7A5	C3
654	IER3	C3
655	SLCO4A1	C3
656	EPOP	C3
657	FABP5	C3
658	MAT2A	C3
659	NOLC1	C3
660	MYC	C3
661	RAN	C3
662	CYCS	C3
663	DOT1L	C3
664	MFSD2A	C3
665	PLAGL2	C3
666	ZC3H12C	C3
667	ZBTB32	C3
668	HSP90AB1	C3
669	DDX21	C3
670	BCL2A1	C3
671	REL	C3
672	GZMB	C3
673	RGCC	C3
674	TFRC	C3
675	IL21R	C3
676	DUSP2	C3
677	TRIB1	C3
678	MAP2K3	C3
679	LRRC8B	C3
680	SMOX	C3
681	NIPA1	C3
682	ODC1	C3
683	SLC27A2	C3
684	PPRC1	C3
685	ADO	C3
686	PPTC7	C3
687	UFM1	C3
688	ETF1	C3
689	KBTBD8	C3
690	SFI1	C3
691	GLS	C3
692	SPEN	C3
693	SMC5	C3
694	PFKP	C3
695	PPP1R2	C3
696	UHRF1BP1L	C3
697	SACS	C3
698	CAMK2D	C3
699	CTNNA1	C3
700	KIF3B	C3
701	TESK1	C3
702	GFOD1	C3
703	ZBED2	C3
704	TNIP3	C3
705	TDG	C3
706	JARID2	C3
707	CD82	C3
708	STAT5A	C3
709	PRDX1	C3
710	OSBPL3	C3
711	PIP5K1B	C3
712	SLC7A6	C3
713	ATP8B4	C3
714	TRIM8	C3
715	AGFG1	C3
716	CDKN2D	C3
717	BTBD19	C3
718	CDC42EP3	C3
719	GCNT1	C3
720	ATAD3A	C3
721	UTP14A	C3
722	POLR1A	C3
723	HEATR1	C3
724	LRP8	C3
725	AIMP2	C3
726	POFUT1	C3
727	WDR74	C3
728	IPO4	C3
729	EIF3B	C3
730	ESF1	C3
731	MTHFD1L	C3
732	FAM89A	C3
733	FASN	C3
734	PPP1R14B	C3
735	RRP1	C3
736	RSL1D1	C3
737	ILF2	C3
738	POLR2K	C3
739	TFAM	C3
740	METAP2	C3
741	TXN	C3
742	ACSL4	C3
743	CRYBG1	C3
744	CRY1	C3
745	HK2	C3
746	ZDHHC9	C3
747	FKBP4	C3
748	FOSL1	C3
749	DCUN1D5	C3
750	NCL	C3
751	EIF5B	C3
752	GNG4	C3
753	CCDC86	C3
754	DKC1	C3
755	SLC16A1	C3
756	AMD1	C3
757	GTPBP4	C3
758	WDR43	C3
759	PMM2	C3
760	METTL1	C3
761	UCHL3	C3
762	KPNA2	C3
763	PHLDA2	C3
764	PNO1	C3
765	SRPRB	C3
766	GLRX3	C3
767	DNTTIP2	C3
768	EIF2S1	C3
769	GNL2	C3
770	LARP4	C3
771	RPF2	C3
772	SNRPD1	C3
773	DNMT3A	C3
774	SCD	C3
775	MAK16	C3
776	SLC35F2	C3
777	TRMT10C	C3
778	COPRS	C3
779	DPH2	C3
780	RRP15	C3
781	MYBBP1A	C3
782	TFB2M	C3
783	SEH1L	C3
784	MRPL32	C3
785	MPP6	C3
786	AK4	C3
787	DUSP14	C3
788	PPAN	C3
789	UBIAD1	C3
790	NXT1	C3
791	VASP	C3
792	EIF4E	C3
793	RBM12	C3
794	BRIX1	C3
795	ABCE1	C3
796	CCT5	C3
797	PGGHG	C3
798	UTP4	C3
799	PPAT	C3
800	PUS7	C3
801	EBNA1BP2	C3
802	EIF1AX	C3
803	PPA1	C3
804	SLC3A2	C3
805	POLR1C	C3
806	CCT2	C3
807	NOP56	C3
808	HSPD1	C3
809	NOP16	C3
810	SLC7A1	C3
811	NME1	C3
812	PAICS	C3
813	MRTO4	C3
814	SRM	C3
815	TSR1	C3
816	WDR12	C3
817	UCK2	C3
818	NHP2	C3
819	EIF4A3	C3
820	NIFK	C3
821	YRDC	C3
822	GRPEL1	C3
823	NDUFAF4	C3
824	DCTPP1	C3
825	URB2	C3
826	SLC43A3	C3
827	CD3EAP	C3
828	RRP9	C3
829	IFRD2	C3
830	TOMM40	C3
831	TRMT1	C3
832	RRP12	C3
833	PUM3	C3
834	HNRNPAB	C3
835	SLC39A14	C3
836	LYAR	C3
837	CTPS1	C3
838	RCL1	C3
839	GPATCH4	C3
840	WDR36	C3
841	DDX10	C3
842	CENPV	C3
843	POLR3H	C3
844	NOP2	C3
845	SPAG1	C3
846	PTRH2	C3
847	SLC25A32	C3
848	ANKRD33B	C3
849	NIP7	C3
850	CD8A	C4
851	CD8B	C4
852	CCL5	C4
853	GZMK	C4
854	GNLY	C4
855	RACK1	C4
856	SELL	C4
857	IL7R	C4
858	TCF7	C4
859	BTG1	C5
860	CLEC2D	C5
861	ST3GAL1	C5
862	IFI16	C5
863	PTPRC	C5
864	DOCK8	C5
865	LZTFL1	C5
866	JAK3	C5
867	ADD3	C5
868	IL10RA	C5
869	ATP5G2	C5
870	HINT1	C5
871	TIMP1	C5
872	CD4	C5
873	S100A4	C5
874	SPOCK2	C5
875	CD74	C5
876	S100A6	C5
877	IKZF1	C5
878	CYTIP	C5
879	SLAMF1	C6
880	RUNX3	C6
881	BTG2	C6
882	PTGER4	C6
883	CCL3L3	C6
884	MAP3K8	C6
885	TPRG1	C6
886	GSPT1	C6
887	ID2	C6
888	NDFIP2	C6
889	NTRK2	C6
890	DDX3Y	C6
891	EPAS1	C6
892	GPR171	C6
893	PRDM1	C6
894	PTPN1	C6
895	IL2RB	C6
896	SAMSN1	C6
897	AKAP13	C6
898	FYN	C6
899	LYST	C6
900	PFKFB3	C6
901	CD38	C6
902	SEC14L1	C6
903	SYTL3	C6
904	DSTYK	C7
905	FAM3C	C7
906	PRKD3	C7
907	VCL	C7
908	ZBTB21	C7
909	ARHGEF3	C7
910	AMIGO2	C7
911	NFATC1	C7
912	TBC1D4	C7
913	IRF8	C7
914	CRTAM	C7
915	XCL1	C7
916	XCL2	C7
917	TAGAP	C7
918	GPR18	C7
919	CD160	C7
920	SLAMF7	C7
921	YBX3	C7
922	PRF1	C7
923	LAG3	C7
924	ITPR1	C7
925	ATP1B1	C7
926	LRIG1	C7
927	BCL2L11	C7
928	BACH2	C7
929	CD55	C7
930	HEG1	C7
931	IGF2R	C7
932	CHD4	C7
933	MYO1E	C7
934	NTRK1	C7
935	AFAP1L2	C7
936	POLR3C	C7
937	POU2AF1	C7
938	PGAM1	C7
939	KLF10	C7
940	NCEH1	C7
941	SERPINE2	C7
942	SLC35E4	C7
943	ZNF593	C7
944	EMP1	C7
945	XIRP1	C7
946	CCL1	C7
947	SNTB2	C7
948	LBH	C7
949	PAPOLA	C7
950	PKIA	C7
951	GBP2	C7
952	FBXO30	C7
953	IL3	C7
954	CCT3	C7
955	CAMKK2	C7
956	BYSL	C7
957	C1QBP	C7
958	TRABD2A	C7
959	BZW2	C7
960	CDK4	C7
961	RPIA	C7
962	HMGA1	C7
963	TRAP1	C7
964	EIF5A	C7
965	CCT4	C7
966	MRPL3	C7
967	CLUH	C7
968	BOP1	C7
969	IARS	C7
970	POLD2	C7
971	HPCAL1	C7
972	LRPPRC	C7
973	DDX55	C7
974	LARP1	C7
975	YBX1	C7
976	IMP4	C7
977	PA2G4	C7
978	NT5DC3	C7
979	SLC29A1	C7
980	TIMM8A	C7
981	PSMG1	C7
982	SQLE	C7
983	AGK	C7
984	DCAF13	C7
985	URB1	C7
986	UBASH3B	C7
987	CCL20	C8
988	IL1A	C8
989	LTA	C8
990	CD40LG	C8
991	TGFBR3	C8
992	AIM2	C8
993	PDCD1	C8
994	TNFSF13B	C8
995	TMEM156	C8
996	DGKE	C8
997	AP3M2	C8
998	MAF	C8
999	IL17RB	C8
1000	CHDH	C8
