## Supplemental Table 5 for "Behavioral-transcriptomic landscape of engineered T cells targeting human cancer organoids"

### Sheet: Serial-killer genes
Gene	T cell (cytotoxicity)	T cell biology (no cytotoxicity)	Morpholocal plasticity-related	Other	Function 1	Function 2
IRF8	Yes	No	No	NA	Integration of the TCR/costimulation and γc-cytokine–signaling pathways
KLF10	Yes	No	No	NA	Regulation of response to cytokines and TCR stimuli
IL3	Yes	No	No	NA	Generation of tumor reactive CTL
SLAMF7	Yes	No	No	NA	Lymphocyte activation signalling
NFATC1	Yes	No	No	NA	Regulation of cytotoxic T cell activity
PRF1	Yes	No	No	NA	Cytotoxic granule-mediated killing
TAGAP	Yes	No	No	NA	GTPase-activating protein
CDK4	Yes	No	No	NA	Enhanced T cell activation by de-repression of NFAT family proteins and their target genes
AGK	Yes	No	No	NA	Establishment and maintenance of CD8+ T cell metabolic and functional fitness
CD55	Yes	No	No	NA	Modulation of T cell actiavation
VCL	Yes	No	No	NA	CTL priming
CCT4	Yes	No	No	NA	Immune synapsis
CD160	Yes	No	No	NA	Costimulatory role in promoting CD8+ T cell effector functions
CLUH	Yes	No	No	NA	Mitochondrial biogenesis regulator induced upon T cell activation
C1QBP	Yes	No	No	NA	Regulation of mitochondrial function
PGAM1	Yes	No	Yes	NA	Regulation of glycolysis and biosynthesis during T cell activation	Regultation of migration and invasion via the Wnt/β-catenin pathway
CCL1	Yes	No	Yes	NA	Production by activated T cell	Migration via the Akt/proline-rich Akt substrate
XCL1	Yes	No	Yes	NA	Dendritic cell mediated cytotoxic response	Invasion mediated by induction of MMP-2/MMP-9 activity
XCL2	Yes	No	Yes	NA	Expressed in activated T cells	chemotaxic cell migration T cells
CRTAM	Yes	No	Yes	NA	Regulation of IFNG and IL22 production through CADM1 interaction	heterophilic cell-cell adhesion
BACH2	No	Yes	No	NA	Transcriptional regulator that promotes CD8+ memory development
ZBTB21	No	Yes	No	NA	Th17 differentiation
UBASH3B	No	Yes	No	NA	TCR-CD3 complex downregulation
SLC35E4	No	Yes	No	NA	Solute carrier transporter expressed in CCR6+ T regs
XIRP1	No	Yes	No	NA	Protects actin filaments during depolimerization, induced and bound to chromatin and nuclear matrix during T cell entry in cell cycle
PRKD3	No	Yes	Yes	NA	Positive selection of CD4+ thymocytes through phosphorylation of SHP-1	Regulation of adherens junctions and actin cytoskeleton
YBX3	No	Yes	Yes	NA	Transcription factors with role in T cell differentiation	Regulation of cell adhesion molecules, focal adhesion, EMT, PI3K/AKT and other signaling pathway
YBX1	No	Yes	Yes	NA	Transcription factors with role in T cell differentiation	Actin cytoskeleton regulation
ATP1B1	No	Yes	Yes	NA	Expressed by Th17 cells	Cell adhesion and polarity
AMIGO2	No	Yes	Yes	NA	Expressed by TH2 cells	Scaffold protein that modulates cell adhesion, migration through PDK1/Akt axis
MYO1E	No	Yes	Yes	NA	Expressed in PD1high ICOShigh CD4 T cell subpopulations infiltrating lacrimal gland tissue	Motor protein involved in cell adhesion and migration
POU2AF1	No	Yes	Yes	NA	Transcriptional coactivator Bob1 promotes Bcl6 expression and Tfh cell development	Regulation of cell adhesion
GPR18	No	Yes	Yes	NA	Establishment or maintenance of the KLRG1+ CD8 EM compartment	Tumor cell migration and MMP2 expression
IGF2R	No	Yes	Yes	NA	Role in Treg cell proliferation and release of TGF-β	Migration, adhesion and invasion of endothelial progenitor cells
AFAP1L2	No	No	Yes	NA	Regulator of cell motility																																		https://en.wikipedia.org/wiki/XB130
EMP1	No	No	Yes	NA	Role in focal adhesion and migration
HEG1	No	No	Yes	NA	Induction of invasion, metastasis and EMT by activating Wnt/β-catenin signaling
ARHGEF3	No	No	Yes	NA	Tumor activator with role in cell motility and invasion
BYSL	No	No	Yes	NA	Cytoplasmic protein with a role in cell adhesion and motility
NTRK1	No	No	Yes	NA	Control of tumor cell motility via Hippo signalling
SNTB2	No	No	Yes	NA	Cell migration and organization of the subcellular localization of a variety of membrane proteins
NCEH1	No	No	Yes	NA	Cell-cell adhesion junctions and cell migration
BZW2	No	No	Yes	NA	Promotes tumor cell migration via ERK/MAPK pathway
DCAF13	No	No	Yes	NA	Promotes tumor cell migration by mediating DTX3 mRNA degradation
IARS	No	No	Yes	NA	Promotes tumor invasion by increasing RhoA activity and focal adhesion
CHD4	No	No	Yes	NA	Mediates migration of tumor cells via the RhoA/ROCK pathway	Essential for cortical dendritic pruning
SERPINE2	No	No	Yes	NA	Tumor cell invasion via extracellular matrix production
SQLE	No	No	Yes	NA	Promotes tumor cell migration via EMT
FAM3C	No	No	Yes	NA	Promotes tumor cell migration via EMT
PKIA	No	No	Yes	NA	Promotes tumro cell migration via EPAC and ERK activation
CCT3	No	No	Yes	NA	Role in invasion and migration in cancer
PA2G4	No	No	No	Yes	Ribosome biogenesis
TRABD2A	No	No	No	Yes	Metalloprotease that acts as a negative regulator of the Wnt signaling pathway
IMP4	No	No	No	Yes	Functional nuclear import receptor and a cytoplasmic chaperone for ribosomal protein
POLR3C	No	No	No	Yes	DNA-dependent RNA polymerase with a key role in sensing and limiting infection by intracellular bacteria and DNA viruses
ITPR1	No	No	No	Yes	Controls the flow of positively charged calcium ions within cells
URB1	No	No	No	Yes	Ribosome biogenesis
SLC29A1	No	No	No	Yes	Mediates both influx and efflux of nucleosides across the membrane
LRIG1	No	No	No	Yes	Restricts growth factor signaling by enhancing receptor ubiquitylation and degradation
TBC1D4	No	No	No	Yes	Glucose homeostasis
FBXO30	No	No	No	Yes	Promotes BMP pathway activity
